# Assessing the influence of distinct IVF culture media on human pre-implantation development using single-embryo transcriptomics

**DOI:** 10.1101/2022.10.05.510961

**Authors:** Bastien Ducreux, Julie Barberet, Magali Guilleman, Raquel Pérez-Palacios, Aurélie Teissandier, Déborah Bourc’his, Patricia Fauque

## Abstract

The use of Assisted Reproductive Technologies (ART) is consistently rising across the world. However, making an informed choice on which embryo culture medium should be preferred to ensure satisfactory pregnancy rates and the health of future children critically lacks scientific background. Particularly, embryos within their first days of development are highly sensitive to their micro-environment. Here, we aimed to determine the impact of culture media composition on gene expression of human preimplantation embryos. By employing single-embryo RNA-sequencing after 2 or 5 days of post-fertilization culture in different commercially available media, we revealed medium-specific differences in gene expression changes. In particular, we found that culture medium composition can affect the dynamics of expression of developmentally relevant genes at day-2 but the differences were mitigated at the blastocyst stage. This study highlights the ability of embryos conceived in suboptimal *in vitro* culture media to recover proper transcriptome competency.
