## Supplementary Table S1 for "Assessing the influence of distinct IVF culture media on human pre-implantation development using single-embryo transcriptomics"

### Sheet: Mapping
Supplementary Table S1. Single-embryo RNA-sequencing statistics for all samples.
Sample	Day	Culture media until day-2	Culture media until day-5	# of sequenced reads after trimming	Total Mapped reads	% of mapping	# of reads mapped to multiple loci	# of uniquely mapped reads	% of uniquely mapped reads
A1132R66	day-2	Ferticult	NA	4228442	4149099	98.1236	267746	3881353	93.5469
A1132R67	day-2	SSM	NA	3608168	3539521	98.0975	235008	3304513	93.3605
A1132R68	day-2	Global	NA	3265891	3196541	97.8765	254568	2941973	92.0361
A1132R69	day-2	Ferticult	NA	3107262	3014947	97.0291	357881	2657066	88.1298
A1132R70	day-2	Global	NA	3524971	3186553	90.3994	337477	2849076	89.4093
A1132R71	day-2	SSM	NA	3323018	3229629	97.1896	362436	2867193	88.7778
A1132R72	day-2	Global	NA	3706461	3614973	97.5317	256132	3358841	92.9147
A1132R73	day-2	Global	NA	3385125	3261796	96.3567	287680	2974116	91.1803
A1132R74	day-2	Global	NA	4962136	4390664	88.4833	635891	3754773	85.5172
A1132R75	day-2	Global	NA	3123505	3058254	97.911	312623	2745631	89.7777
A1132R76	day-2	Global	NA	2852308	1751586	61.4094	245797	1505789	85.9672
A1132R77	day-2	Global	NA	2821238	2750670	97.4987	246123	2504547	91.0523
A1132R78	day-2	Global	NA	3001231	2933449	97.7415	243835	2689614	91.6878
A1132R79	day-2	Global	NA	2603393	2553430	98.0809	161678	2391752	93.6682
A1132R80	day-2	Global	NA	4089624	4000901	97.8305	289957	3710944	92.7527
A1132R81	day-2	Ferticult	NA	3847971	3774294	98.0853	294331	3479963	92.2017
A1132R82	day-2	Ferticult	NA	3919320	3838863	97.9472	395106	3443757	89.7077
A1132R83	day-2	Ferticult	NA	3274348	3204632	97.8708	342781	2861851	89.3036
A1132R84	day-2	Ferticult	NA	3357239	3300235	98.3021	425381	2874854	87.1106
A1132R85	day-2	SSM	NA	2863766	2816884	98.3629	217208	2599676	92.2891
A1132R86	day-2	SSM	NA	3691155	3605156	97.6701	294088	3311068	91.8426
A1132R87	day-2	SSM	NA	3269342	3216229	98.3754	182292	3033937	94.3321
A1132R88	day-2	SSM	NA	2928750	2824506	96.4407	328757	2495749	88.3605
A1132R89	day-2	SSM	NA	2950992	2907345	98.5209	186666	2720679	93.5795
A1132R90	day-2	SSM	NA	3093971	3034720	98.085	309939	2724781	89.7869
A1132R91	day-2	SSM	NA	2508149	2374993	94.6911	203921	2171072	91.4138
A1132R92	day-2	SSM	NA	2249211	2210477	98.2779	119636	2090841	94.5878
A1132R93	day-2	SSM	NA	2382129	2343917	98.3959	148960	2194957	93.6448
A1132R94	day-2	SSM	NA	3715397	3657254	98.4351	263968	3393286	92.7823
A1132R95	day-2	SSM	NA	4180994	4093468	97.9066	284960	3808508	93.0387
A1132R96	day-2	SSM	NA	3046106	2993990	98.2891	253314	2740676	91.5393
D655T01	day-5	Ferticult	Global	12229565	9227136	75.45	572592	8654544	93.79
D655T02	day-5	Ferticult	Global	12152896	9336972	76.83	594149	8742823	93.64
D655T03	day-5	Ferticult	Global	11975256	9655686	80.63	613940	9041746	93.64
D655T04	day-5	Ferticult	Global	11159992	9283995	83.19	719279	8564716	92.25
D655T05	day-5	Ferticult	Global	12012407	9639737	80.25	669172	8970565	93.06
D655T06	day-5	Global	Global	11535788	9516615	82.5	880594	8636021	90.75
D655T07	day-5	Ferticult	Global	14099641	11170632	79.23	725757	10444875	93.5
D655T08	day-5	Global	Global	12376085	10249418	82.82	704957	9544461	93.12
D655T09	day-5	Global	Global	13719853	10759111	78.42	794709	9964402	92.61
D655T10	day-5	Global	Global	13059421	11188226	85.67	799733	10388493	92.85
D655T11	day-5	Global	Global	12147437	10477733	86.25	680288	9797445	93.51
D655T12	day-5	Global	Global	13465108	11934905	88.64	923273	11011632	92.26
D655T13	day-5	Global	Global	13247804	10761122	81.23	793260	9967862	92.63
D655T14	day-5	Global	Global_methionine	13733614	11487304	83.64	811042	10676262	92.94
D655T15	day-5	Global	Global_methionine	13093376	11036260	84.29	869255	10167005	92.12
D655T16	day-5	Global	Global	16554515	13020861	78.65	909612	12111249	93.01
D655T17	day-5	Global	Global	13832686	10597776	76.61	787896	9809880	92.57
D655T18	day-5	Global	Global_methionine	14297614	10457102	73.14	838104	9618998	91.99
D655T19	day-5	Global	Global_methionine	12441046	9610792	77.25	739163	8871629	92.31
D655T40	day-5	Ferticult	Global	12070642	10095825	83.64	837546	9258279	91.7
