## Supplementary Table S3 for "Assessing the influence of distinct IVF culture media on human pre-implantation development using single-embryo transcriptomics"

### Sheet: Sheet 1
Supplementary Table S3. Gene Set Expression Analysis results for the Ferticult-Global comparison at day-2.
ID	Description	setSize	enrichmentScore	NES	pvalue	p.adjust	qvalues	rank	leading_edge	core_enrichment
GO:1902749	regulation of cell cycle G2/M phase transition	204	-0.383589	-1.98146	8.03634e-08	8.70657e-05	7.91453e-05	2895	tags=34%, list=20%, signal=28%	5693/8454/54801/22981/115106/1111/5518/91603/1063/5706/5884/9702/5707/5566/672/80254/93323/8444/55920/5683/5890/65123/55835/23332/4361/54984/5705/22919/5684/5087/57551/22974/10213/5719/5885/8317/55125/121441/25942/152110/4998/80184/57504/9738/4957/57099/6790/5695/51720/9793/3161/983/1781/22995/5701/1639/5700/11064/995/23194/80321/641/80169/5048/1069/27133/5716/51514/85417
GO:0010389	regulation of G2/M transition of mitotic cell cycle	189	-0.383409	-1.94993	6.74897e-08	8.70657e-05	7.91453e-05	2895	tags=35%, list=20%, signal=28%	5693/8454/54801/22981/115106/1111/5518/91603/1063/5706/5884/9702/5707/5566/672/80254/93323/55920/5683/5890/65123/55835/23332/4361/54984/5705/22919/5684/5087/57551/22974/10213/5719/5885/8317/55125/121441/25942/4998/80184/57504/9738/4957/57099/6790/5695/9793/3161/983/1781/22995/5701/1639/5700/11064/995/23194/80321/641/80169/5048/1069/27133/5716/51514/85417
GO:0003002	regionalization	243	0.401936	1.92647	4.21529e-08	8.70657e-05	7.91453e-05	2504	tags=33%, list=17%, signal=28%	10736/56033/5013/23462/79191/4920/2637/7832/2296/1746/391723/2019/3212/3216/3684/3204/89780/3225/6015/10252/4821/56603/7528/79176/3239/3280/10409/3955/2290/3237/3223/4762/134701/80319/10159/9935/2719/3229/6045/2303/79084/27023/6495/145258/3222/7080/340665/6496/153572/55897/389549/1745/57057/8313/652/7026/5100/3205/7855/3226/6469/79365/6434/9742/2297/4760/6997/28514/6939/4036/3199/6615/2016/4681/3…
GO:1901990	regulation of mitotic cell cycle phase transition	373	-0.319319	-1.77871	6.17649e-08	8.70657e-05	7.91453e-05	2849	tags=32%, list=19%, signal=26%	7324/7175/10769/8454/54801/7756/22981/115106/894/1111/5518/91603/8881/1063/26057/3275/5706/25904/25959/79858/5884/59343/9702/5707/23026/5566/29945/672/80254/93323/10393/55920/5683/5890/56155/246175/9735/65123/55835/23332/57520/4361/5925/54984/5705/23236/22919/5684/55904/5087/57551/29117/22974/51433/996/6118/10213/5719/5885/54908/5777/8317/55198/4194/10457/55125/121441/8945/25942/5356/11130/328/49…
GO:1901987	regulation of cell cycle phase transition	403	-0.309722	-1.7328	3.74808e-08	8.70657e-05	7.91453e-05	2849	tags=31%, list=19%, signal=26%	7324/7175/10769/8454/54801/7756/22981/115106/894/1111/5518/91603/8881/1063/26057/3275/5706/25904/25959/79858/5884/59343/9702/5707/23026/5566/29945/672/7564/80254/93323/10393/8444/55920/5683/5890/56155/246175/9735/65123/55835/23332/57520/4361/5925/54984/5705/23236/22919/5684/55904/5087/57551/29117/22974/51433/996/6118/10213/5719/5885/54908/5777/8317/55198/4194/10457/6872/55125/121441/8945/25942/53…
GO:0006281	DNA repair	498	-0.287615	-1.63098	1.27523e-07	0.000115132	0.000104658	3360	tags=32%, list=23%, signal=26%	11169/64708/51550/56154/1653/151987/2139/4287/4171/92667/121642/146956/23583/84515/64789/10987/7158/5965/2033/4331/9156/55120/83990/51567/1054/10075/143/23514/78996/27339/51455/5395/1111/10445/91603/7520/7518/55775/55719/4595/26122/5440/54891/5884/5886/23028/10097/2138/55339/8295/3981/25900/8846/79728/9656/25836/9643/93973/157570/64210/1161/201973/64710/672/56941/51138/84164/3146/5423/10933/5887/…
GO:0044839	cell cycle G2/M phase transition	256	-0.344206	-1.84238	1.89434e-07	0.000140113	0.000127367	1842	tags=26%, list=12%, signal=23%	672/84930/80254/93323/8444/55920/5683/5890/571/65123/55835/23332/4361/54984/5705/23236/22919/5684/5087/57551/22974/10133/10213/5719/5885/8317/64839/55125/121441/8945/25942/152110/4998/5520/80184/57504/9738/4957/57099/6790/5695/51720/9793/3161/983/1781/9833/22995/5701/1639/5700/6873/11064/995/23194/80321/2305/641/2029/80169/5048/1069/27133/5716/51514/85417
GO:0007389	pattern specification process	316	0.368645	1.81302	2.06924e-07	0.000140113	0.000127367	2287	tags=29%, list=15%, signal=25%	10736/56033/5013/23462/79191/4920/2637/7832/2296/9421/340260/1746/50805/391723/2019/3212/1482/9464/3216/3684/3204/89780/3225/6015/29880/10252/4821/56603/54880/7528/79176/3239/3280/10409/3955/2290/3237/23314/3223/4762/579/134701/199699/80319/10159/9935/2719/3229/6045/2303/79084/27023/6495/145258/3222/7080/340665/6496/153572/55897/389549/1745/57057/8313/652/7026/5100/3205/7855/3226/6469/79365/6434/…
GO:0009952	anterior/posterior pattern specification	148	0.446507	2.00207	2.61877e-07	0.000157621	0.000143282	1994	tags=33%, list=13%, signal=29%	10736/56033/5013/23462/4920/2637/7832/2296/391723/2019/3212/3216/3204/89780/3225/6015/7528/3239/3280/10409/3955/3223/4762/134701/10159/2719/3229/6045/2303/79084/27023/3222/340665/55897/389549/8313/652/7026/5100/3205/7855/3226/6469/79365/4760/6997/28514/6939/3199
GO:0031503	protein-containing complex localization	249	-0.342977	-1.82807	2.97779e-07	0.000161307	0.000146633	3212	tags=36%, list=22%, signal=29%	11336/23279/201134/79023/4600/55795/27065/9883/7275/55764/7175/3267/8480/6426/117178/29890/199223/53616/79902/6429/8100/23426/10082/26019/84271/100101267/167691/22883/3692/11269/2060/55339/57728/10569/57539/9371/4928/5906/29118/129401/348995/55920/1627/51068/79989/9321/150737/23059/9887/5899/81608/64854/1977/112752/102/22920/7248/23225/92104/55677/9972/2733/23165/9688/51098/163/8417/9984/4927/836…
GO:0000086	G2/M transition of mitotic cell cycle	239	-0.344356	-1.82507	5.59487e-07	0.000275522	0.000250457	1842	tags=26%, list=12%, signal=23%	672/84930/80254/93323/55920/5683/5890/571/65123/55835/23332/4361/54984/5705/23236/22919/5684/5087/57551/22974/10133/10213/5719/5885/8317/64839/55125/121441/8945/25942/4998/5520/80184/57504/9738/4957/57099/6790/5695/9793/3161/983/1781/9833/22995/5701/1639/5700/6873/11064/995/23194/80321/2305/641/2029/80169/5048/1069/27133/5716/51514/85417
GO:0045165	cell fate commitment	166	0.419471	1.90777	6.12174e-07	0.000276345	0.000251206	2299	tags=33%, list=16%, signal=28%	10736/4920/2627/3570/3209/1746/3398/7041/170302/5080/2625/89780/4821/56603/2596/3280/2290/3475/23314/2624/4762/51561/3175/2303/5307/6495/51384/145258/9314/7080/3662/55897/4170/1745/6657/57057/652/7026/6662/3226/23168/6469/79923/4760/5454/9480/28514/10660/9646/3199/10890/998/8543/55553
GO:0048598	embryonic morphogenesis	415	0.333455	1.67757	9.28901e-07	0.000387066	0.000351854	2749	tags=28%, list=19%, signal=23%	133/10736/5013/79191/10265/4920/2885/2627/2637/2296/9421/3209/1746/7054/642658/3398/10018/7041/2019/3212/1846/1482/9775/9464/3216/157506/4318/57045/2625/8915/3204/89780/3225/4324/56603/3239/3280/3066/2290/10395/23314/2624/4762/579/1843/8013/9935/2719/6045/2303/5307/6495/51384/1291/145258/10139/9314/6496/3675/50515/6664/153572/55897/51441/6657/57057/1284/652/5950/5100/3205/10653/6662/7855/3226/231…
GO:0048568	embryonic organ development	299	0.352734	1.73092	1.91669e-06	0.000741624	0.000674157	2190	tags=27%, list=15%, signal=23%	133/10736/5013/23462/10265/4920/2885/2637/2296/9421/1746/7054/79805/3398/2019/3212/1482/9775/9464/3216/157506/3399/2625/3726/3204/7262/89780/3225/3280/2290/23314/2624/4762/579/3856/9935/2303/6495/51384/145258/4254/6496/50515/6664/55897/347733/8932/5310/2323/57057/652/7026/5950/3205/10653/6662/7855/26259/6469/6434/9742/8575/79893/23414/53904/4760/677/129880/28514/10660/3199/1942/55084/51057/5754/6…
GO:0007059	chromosome segregation	305	-0.306878	-1.67739	5.26185e-06	0.00190023	0.00172736	3861	tags=38%, list=26%, signal=29%	1062/64151/246184/10388/57697/9400/546/83903/1104/1459/79003/8815/25936/9184/9183/56916/51510/146909/29127/49856/56154/55355/146956/79023/55795/9698/23063/348235/9874/8780/27175/7175/83990/7756/23369/24137/130951/5518/10734/8881/1063/8678/55719/10464/7273/9493/90417/79892/79858/4288/1457/387103/10097/7155/25836/1894/55869/7156/157570/64210/29945/672/11011/348995/10735/55920/23126/10615/56155/9735…
GO:0001709	cell fate determination	28	0.673737	2.21282	8.26496e-06	0.00270006	0.00245443	2235	tags=57%, list=15%, signal=49%	2627/2625/4821/56603/3280/2290/3475/2624/9314/55897/4170/652/28514/10660/3199/998
GO:0070646	protein modification by small protein removal	260	-0.312356	-1.66709	8.97194e-06	0.00270006	0.00245443	3992	tags=40%, list=27%, signal=30%	56943/5682/23252/5713/6881/221656/25862/55230/9097/5704/11274/60/123228/55288/330/64750/64708/5702/100170841/8078/84640/4287/56957/9929/1540/10987/5685/2033/5693/57337/10713/114785/10445/23358/8678/8737/5706/10318/54891/59343/5886/5707/4738/8295/54726/57558/10254/93973/84749/80013/4089/54764/672/51138/5423/159195/8464/55252/5683/5887/6314/10920/6472/1080/7189/86/5071/7375/64854/5705/5684/84196/26…
GO:0051656	establishment of organelle localization	381	-0.284542	-1.59195	8.94152e-06	0.00270006	0.00245443	2543	tags=23%, list=17%, signal=20%	387755/4646/9570/1063/8678/10464/5195/26286/966/3692/3815/10097/1001/57234/57584/84871/9371/9001/79083/3565/59349/4644/10113/22820/10615/51068/4744/55088/374/23332/9321/5071/81930/55143/54984/10053/126206/585/153241/283489/8773/10972/8301/583/6993/23243/22920/5864/54908/22872/54874/4292/283446/10947/4927/2669/6059/7514/11196/26115/9846/10427/4905/64149/11235/60412/1639/4430/26985/547/11004/10403/…
GO:0097064	ncRNA export from nucleus	37	-0.573162	-2.13276	1.42888e-05	0.00407382	0.00370322	4397	tags=59%, list=30%, signal=42%	8021/6741/55746/8086/65083/23279/79023/9883/7175/8480/79902/100101267/4928/129401/348995/7248/23225/9972/23165/9688/4927/57122
GO:0006409	tRNA export from nucleus	33	-0.599123	-2.20246	1.98434e-05	0.00475334	0.00432093	4397	tags=64%, list=30%, signal=45%	8021/6741/55746/8086/65083/23279/79023/9883/7175/8480/79902/100101267/4928/129401/348995/23225/9972/23165/9688/4927/57122
GO:0071431	tRNA-containing ribonucleoprotein complex export from nucleus	33	-0.599123	-2.20246	1.98434e-05	0.00475334	0.00432093	4397	tags=64%, list=30%, signal=45%	8021/6741/55746/8086/65083/23279/79023/9883/7175/8480/79902/100101267/4928/129401/348995/23225/9972/23165/9688/4927/57122
GO:0060485	mesenchyme development	206	0.372674	1.75429	2.01822e-05	0.00475334	0.00432093	2230	tags=29%, list=15%, signal=25%	10736/23462/2637/2296/9421/4609/147906/642658/7041/10500/9464/157506/2625/9231/89780/10252/27250/3280/1277/3066/10409/10459/51094/199699/80031/2303/221662/6495/51384/145258/7080/4254/10016/340665/6664/55897/6591/2146/57057/8313/652/6662/6469/23414/3182/2297/8929/5979/677/1909/114990/3911/5515/6939/1942/8751/5754/655/6615/25937
GO:0045596	negative regulation of cell differentiation	445	0.313778	1.5918	1.84437e-05	0.00475334	0.00432093	2880	tags=28%, list=19%, signal=23%	10736/23462/79191/53335/9547/1746/10221/4609/147906/23532/3398/3397/645425/7041/3845/11007/6431/1482/10500/5080/1021/9464/3399/440561/4318/57045/101929983/2625/10011/8851/3204/343070/343068/89780/4825/10252/440560/27250/4821/7528/441873/3280/2290/51621/10459/126272/2624/579/7070/653619/51094/645382/4880/80031/6988/343071/9935/595/1903/23512/400735/9270/7080/23411/6496/10014/6664/55897/6591/8621/3…
GO:0044782	cilium organization	331	-0.288848	-1.57899	2.58174e-05	0.0058272	0.00529709	3094	tags=31%, list=21%, signal=25%	11190/1540/10807/79738/7275/27019/55764/3983/8632/54768/22873/54801/146057/84260/9786/117178/22981/115106/1641/84071/4750/199223/5518/10464/8100/55761/27148/7419/167691/9702/51473/5991/146279/10097/5566/57728/27241/57539/339829/9371/9001/80254/93323/4952/79989/80127/145483/55835/23332/9321/55742/144535/150737/23059/55704/51524/54970/112752/585/153241/10257/345895/22919/5992/89765/583/116840/22920…
GO:0016569	covalent chromatin modification	403	-0.268407	-1.50166	3.11021e-05	0.00673919	0.00612612	2891	tags=29%, list=20%, signal=24%	322/3141/7324/23186/51322/284058/55209/10075/11108/51147/8085/30827/11176/200424/79885/57325/9767/1111/10445/57343/221477/3275/6883/4302/6879/55818/26122/55809/79858/1788/1789/84864/23028/54934/2138/93649/8295/6871/84661/25836/9734/9643/55869/26155/339287/9575/4089/10419/55124/672/8648/10933/3065/8464/23304/2332/6314/2959/23522/23338/86/2145/7403/3717/9320/55904/29117/51562/123169/54556/1499/5178…
GO:0048193	Golgi vesicle transport	328	-0.284237	-1.55871	3.36054e-05	0.00694152	0.00631005	3167	tags=31%, list=21%, signal=25%	6643/55770/10749/29959/23499/57222/60684/64764/375056/399687/10484/160/9527/8615/54732/64145/24137/64083/25956/9570/9522/9493/23233/57511/26286/966/9581/90196/10079/2060/372/23163/54520/9371/84516/1315/1783/5872/54536/662/59349/4644/10113/22820/3832/23062/6711/374/23230/829/9321/81930/51762/9382/9217/9980/27252/51552/8773/114879/10972/583/23243/10133/22920/51290/10483/22872/9276/29934/57020/11070…
GO:0016570	histone modification	394	-0.275821	-1.54817	3.45987e-05	0.00694152	0.00631005	3565	tags=35%, list=24%, signal=27%	8888/55167/10943/8505/6418/5587/56916/1911/8520/8202/80349/100170841/2139/79831/25855/5253/84148/54790/5929/9739/2033/322/3141/7324/23186/51322/284058/55209/10075/11108/51147/8085/30827/11176/200424/79885/57325/9767/1111/10445/57343/221477/3275/6883/4302/6879/55818/26122/55809/79858/1789/84864/23028/54934/2138/93649/8295/6871/84661/25836/9734/9643/55869/26155/339287/9575/4089/10419/55124/672/8648…
GO:0016579	protein deubiquitination	244	-0.305934	-1.62026	5.06008e-05	0.00978946	0.0088989	3992	tags=40%, list=27%, signal=30%	56943/5682/23252/5713/6881/221656/25862/55230/9097/5704/11274/60/123228/55288/330/64750/5702/100170841/8078/84640/4287/56957/9929/1540/10987/5685/2033/5693/10713/114785/10445/23358/8678/8737/5706/10318/54891/5886/5707/4738/8295/54726/57558/10254/93973/84749/80013/4089/54764/672/5423/159195/8464/55252/5683/5887/6314/6472/1080/7189/86/5071/7375/64854/5705/5684/84196/10213/5719/4194/90268/10600/7046…
GO:0001763	morphogenesis of a branching structure	121	0.415143	1.8164	5.4542e-05	0.00984846	0.00895254	2496	tags=32%, list=17%, signal=27%	133/10736/2885/2637/53335/3209/1746/4609/3845/157506/9231/2099/10252/3239/3237/2719/23129/2303/6495/7080/5310/57057/652/10653/6662/7855/6469/9353/80004/2297/1909/3911/6997/25932/655/4070/1969/63943/9175
GO:0098813	nuclear chromosome segregation	247	-0.30727	-1.63387	5.36031e-05	0.00984846	0.00895254	2860	tags=29%, list=19%, signal=24%	27175/7175/83990/7756/24137/130951/10734/8881/1063/8678/55719/10464/7273/9493/90417/79892/10097/7155/25836/1894/55869/157570/29945/10735/55920/23126/10615/56155/9735/10592/57520/4361/81930/55063/5925/55143/84250/2237/54984/283489/1499/51433/996/84944/5885/54908/2177/54892/644186/84690/11130/4292/23310/2669/8658/23172/10274/79980/11004/10403/7153/1663/8243/699/9787/3837/7272/64105/701/23397/3550/5…
GO:0000819	sister chromatid segregation	192	-0.327044	-1.67226	5.81944e-05	0.010169	0.00924392	2515	tags=29%, list=17%, signal=24%	10734/8881/1063/8678/55719/10464/7273/9493/90417/79892/7155/25836/55869/157570/29945/10735/23126/10615/56155/9735/10592/57520/4361/81930/5925/55143/84250/2237/54984/283489/1499/51433/996/5885/54908/54892/11130/23310/8658/10274/79980/11004/10403/7153/1663/8243/699/9787/3837/7272/64105/701/23397/3550/55781
GO:0009792	embryo development ending in birth or egg hatching	471	0.296533	1.5082	6.31373e-05	0.010688	0.00971567	2281	tags=23%, list=15%, signal=20%	133/10736/23462/10265/4920/2885/2627/2637/2296/9421/1746/7779/79805/642658/51119/10018/80312/10568/27022/2019/3212/1482/9775/9464/3216/157506/64711/2625/8061/8915/4245/3726/8851/3204/7262/89780/3225/4124/6137/54880/3280/1277/3955/10395/23314/2624/3223/579/134701/3856/4695/10159/2395/2303/84296/27023/6495/145258/135398/9644/9314/10016/50515/6664/55897/146923/1745/5310/8313/652/7026/5950/5100/3205/…
GO:0048562	embryonic organ morphogenesis	196	0.37142	1.73852	6.92708e-05	0.0107211	0.00974583	3362	tags=38%, list=23%, signal=30%	10736/5013/10265/4920/2637/9421/1746/7054/3398/3212/1482/9775/9464/3216/157506/2625/3204/89780/3225/3280/2290/23314/2624/4762/579/9935/2303/6495/51384/145258/6496/50515/6664/55897/57057/652/5950/3205/6662/7855/6469/9742/8575/53904/4760/129880/28514/10660/3199/1942/55084/51057/5754/655/3198/1750/1969/3213/4487/3219/3142/7545/84189/1749/5595/65979/286262/55036/3638/11078/3215/58495/51804/1855
GO:0006302	double-strand break repair	230	-0.30844	-1.61538	6.8421e-05	0.0107211	0.00974583	4239	tags=43%, list=29%, signal=31%	55317/5893/84787/6421/675/22976/353497/5889/7515/7405/64858/4174/8914/113510/57697/5591/9400/9665/4968/4436/11200/56916/56154/1653/151987/4171/146956/84515/7158/5965/83990/51567/23514/78996/27339/1111/7520/7518/55775/55719/23028/10097/2138/3981/25900/79728/9656/25836/93973/157570/64210/1161/64710/672/56941/3146/5423/10933/5890/4361/55063/84250/2237/9320/131870/50485/6118/10213/5885/196528/8317/21…
GO:0043009	chordate embryonic development	458	0.298602	1.51683	6.8375e-05	0.0107211	0.00974583	2281	tags=23%, list=15%, signal=20%	133/10736/23462/10265/4920/2885/2627/2637/2296/9421/1746/7779/79805/642658/51119/10018/80312/10568/27022/2019/3212/1482/9775/9464/3216/157506/64711/2625/8061/8915/4245/3726/3204/7262/89780/3225/4124/6137/54880/3280/1277/3955/10395/23314/2624/3223/579/134701/3856/4695/10159/2303/84296/27023/6495/145258/135398/9644/9314/10016/50515/6664/55897/146923/1745/5310/8313/652/7026/5950/5100/3205/10653/6662…
GO:0048285	organelle fission	422	-0.259009	-1.46131	7.17009e-05	0.010789	0.00980751	2614	tags=26%, list=18%, signal=22%	24137/130951/1111/5518/80821/10734/8881/1063/8678/55719/1950/10464/10059/23175/7273/9493/90417/54332/400629/65084/4288/10097/7155/25836/79594/9371/11022/10419/29945/56181/55124/7474/113115/10735/23126/5300/23304/10615/5890/56155/9735/3832/10592/23332/57520/4361/64793/5071/81930/55063/5925/3304/55143/84250/54984/5824/23236/283489/494551/22974/51433/996/9650/84944/7443/5719/5885/54908/2177/54892/64…
GO:0006289	nucleotide-excision repair	104	-0.387595	-1.81473	8.16364e-05	0.011898	0.0108156	3048	tags=35%, list=21%, signal=28%	10987/2033/4331/83990/27339/91603/5440/5886/3981/64210/1161/51138/3146/5887/10920/2966/9557/728340/6118/6117/5981/8450/3980/51426/2074/10463/10450/2071/2965/85015/1642/9318/1069/10714/9716/54778
GO:0051650	establishment of vesicle localization	189	-0.319905	-1.62696	8.3464e-05	0.011898	0.0108156	2908	tags=31%, list=20%, signal=25%	22906/4642/4600/10749/10484/23291/9527/8615/54732/8120/4646/9570/26286/966/1001/57234/9371/9001/79083/59349/4644/10113/55088/374/23332/9321/5071/10053/585/8773/10972/8301/583/23243/22920/5864/22872/54874/283446/10947/11196/26115/10427/4905/64149/60412/4430/26985/547/5873/9632/5663/5048/22871/9892/8546/2890/55773
GO:0060271	cilium assembly	316	-0.281857	-1.54769	8.877e-05	0.0120217	0.0109281	3094	tags=31%, list=21%, signal=25%	11190/1540/10807/79738/27019/55764/3983/8632/54768/22873/54801/146057/84260/9786/117178/22981/115106/1641/84071/4750/5518/10464/8100/27148/7419/9702/51473/5991/146279/10097/5566/57728/27241/57539/339829/9371/9001/80254/93323/4952/79989/80127/55835/23332/9321/55742/144535/150737/23059/55704/51524/54970/112752/585/153241/10257/345895/22919/5992/89765/583/116840/22920/282809/51098/54874/55125/121441…
GO:0016311	dephosphorylation	397	-0.263672	-1.48145	8.77102e-05	0.0120217	0.0109281	2318	tags=25%, list=16%, signal=22%	5781/9108/3551/55613/81706/5793/2475/2138/1408/54886/55631/1827/5475/1003/9110/23504/51231/3631/1847/11221/84930/5423/116154/10380/5300/2822/132160/4952/81566/5496/57181/8897/9863/9887/5514/5610/54545/22978/3717/5510/805/131870/51559/221692/5801/51496/7248/8871/80824/5777/5527/5795/5794/3476/5507/55125/8945/196051/5534/476/328/5520/5803/9107/4249/3633/55012/3326/5780/54843/4088/4621/5509/5208/699…
GO:0071459	protein localization to chromosome, centromeric region	25	-0.630117	-2.20132	0.000107988	0.0139157	0.0126498	1727	tags=64%, list=12%, signal=57%	57082/55166/83903/79003/9184/9183/55920/5925/55055/283489/54908/983/10403/7272/701/3550
GO:0051031	tRNA transport	35	-0.557619	-2.06527	0.000110462	0.0139157	0.0126498	4397	tags=60%, list=30%, signal=42%	8021/6741/55746/8086/65083/23279/79023/9883/7175/8480/79902/100101267/4928/129401/348995/23225/9972/23165/9688/4927/57122
GO:0038093	Fc receptor signaling pathway	147	-0.346135	-1.70437	0.000105585	0.0139157	0.0126498	3028	tags=35%, list=20%, signal=28%	5685/3055/4775/5693/23291/8398/8454/2889/10093/5295/26999/5335/5706/3551/3937/5707/3815/10097/5601/5906/5970/5602/5683/1793/7189/9844/5705/55845/5684/5290/10213/5719/5795/55198/5588/8945/196051/5534/257397/63916/5336/5695/9846/3326/5701/4790/5700/5532/51517/10006/10451/5716
GO:0001656	metanephros development	53	0.522601	1.98557	0.000117147	0.0143026	0.0130015	2230	tags=42%, list=15%, signal=35%	10736/79191/4609/157506/3399/2625/9231/10252/3280/10409/2719/2303/6495/153572/5310/652/6662/6469/2297/5979/655/25937
GO:0061333	renal tubule morphogenesis	40	0.555631	1.97218	0.000118814	0.0143026	0.0130015	2333	tags=42%, list=16%, signal=36%	10736/79191/4609/2625/3280/3237/2719/6495/153572/5310/652/6662/6469/2297/3911/4070/84445
GO:0042073	intraciliary transport	48	-0.502754	-1.99753	0.000122898	0.0144726	0.013156	2972	tags=50%, list=20%, signal=40%	7275/55764/117178/199223/8100/167691/57728/57539/9371/79989/9321/150737/23059/112752/22920/92104/51098/83658/80173/79809/51626/56912/79659/3797
GO:0098534	centriole assembly	39	-0.526568	-2.01023	0.000132912	0.0146968	0.0133598	1842	tags=41%, list=12%, signal=36%	672/80254/85459/55835/153241/163786/116840/282809/55125/9738/25914/56890/9851/22995/1874/1069
GO:0006892	post-Golgi vesicle-mediated transport	96	-0.400212	-1.84204	0.000131259	0.0146968	0.0133598	4134	tags=47%, list=28%, signal=34%	164/8673/143187/1785/3996/55614/51125/9341/55297/55770/23499/160/64145/64083/9570/9522/23233/9581/90196/2060/23163/54520/54536/4644/23062/6711/23230/9980/27252/51552/8773/114879/583/10133/57020/10564/4905/60412/8548/10066/4430/55204/6272/288/23033
GO:0000075	cell cycle checkpoint	195	-0.32091	-1.63724	0.000135292	0.0146968	0.0133598	3179	tags=32%, list=21%, signal=26%	146956/1263/55795/7158/2033/7175/83990/10769/51322/7756/27339/1111/91603/1063/5781/25904/79858/5884/9656/9575/672/80254/56155/246175/9735/65123/4361/1407/5514/55055/57551/494551/6118/54908/2177/4194/11130/9984/4998/8318/4850/6790/51720/545/983/2074/1386/10403/995/641/55159/699/23019/988/5546/1874/7272/701/1763/79733/65975/51514/3550
GO:0007018	microtubule-based movement	290	-0.285755	-1.54817	0.000135654	0.0146968	0.0133598	2972	tags=30%, list=20%, signal=24%	7275/27019/55764/132141/23291/8632/54768/10128/3801/338879/3895/117178/320/84071/24137/199223/8120/4130/8100/9493/5195/27148/167691/5991/146279/10097/57728/84229/57584/57539/339829/84871/9371/9001/1783/22820/55567/3832/4744/79989/23230/9321/55726/81930/144535/150737/23059/54970/112752/585/345895/583/22920/92104/3476/667/3948/23046/51098/152110/10947/83658/116369/3633/80173/79809/221458/1781/26985…
GO:1902117	positive regulation of organelle assembly	55	-0.473959	-1.94997	0.000142358	0.0151207	0.0137451	4387	tags=56%, list=30%, signal=40%	1778/4848/6385/57472/6386/158297/50807/49856/10807/9908/22873/8678/5305/5601/9001/85459/10615/246175/55835/55704/5899/585/153241/9924/202018/9738/10146/22930/23300/25782/23019
GO:0120031	plasma membrane bounded cell projection assembly	476	-0.245208	-1.3855	0.000156706	0.0163246	0.0148395	3107	tags=28%, list=21%, signal=23%	5800/55607/11190/1540/10807/79738/27019/55764/3983/8632/54768/22873/54801/146057/84260/9786/117178/22981/115106/1641/139818/84071/4750/5295/64083/5518/79902/10464/8100/152273/27148/7419/9702/51473/2475/5991/3815/146279/10097/5566/57728/27241/3383/55604/57539/339829/9371/9001/5337/80254/93323/55920/2332/4952/79989/80127/55835/23332/57698/9321/55742/144535/150737/23059/55704/51524/54970/112752/585/…
GO:0035735	intraciliary transport involved in cilium assembly	37	-0.529235	-1.96931	0.000162781	0.0163293	0.0148438	2966	tags=54%, list=20%, signal=43%	55764/117178/8100/57728/57539/9371/79989/9321/150737/23059/112752/22920/51098/83658/80173/79809/51626/56912/79659/3797
GO:0018393	internal peptidyl-lysine acetylation	137	-0.34586	-1.6933	0.00015986	0.0163293	0.0148438	2745	tags=41%, list=19%, signal=34%	8888/55167/10943/6418/8520/8202/84148/2033/322/284058/55209/51147/57325/9767/1111/10445/6883/6879/26122/54934/93649/8295/6871/9643/26155/339287/9575/4089/55124/672/8648/10933/8464/2959/23522/23338/86/29117/51562/54556/200186/55677/51176/6872/25942/6878/27154/201163/7703/1386/10902/9329/10891/79960/117143/8473
GO:0007099	centriole replication	37	-0.523894	-1.94943	0.000195043	0.0192099	0.0174624	1842	tags=41%, list=12%, signal=36%	672/80254/85459/55835/153241/163786/116840/282809/55125/9738/25914/56890/9851/22995/1069
GO:1902115	regulation of organelle assembly	159	-0.338532	-1.69429	0.000203722	0.0197065	0.0179138	4390	tags=47%, list=30%, signal=33%	55755/1778/4848/9637/6047/6385/8558/1785/57472/200576/118611/6311/6386/158297/1104/3556/23224/50807/51510/49856/57533/57622/8131/1540/10807/51657/9908/3055/7175/10769/22873/84260/55823/10641/8678/8100/7419/51473/5305/7251/5601/9001/4089/672/85459/10615/246175/55835/2895/8897/55704/3304/5899/585/153241/55116/26054/116840/9924/94030/202018/9738/29978/10146/22930/56890/140775/23300/25782/51626/19713…
GO:0006903	vesicle targeting	85	-0.403038	-1.83317	0.0002105	0.0199648	0.0181486	2908	tags=33%, list=20%, signal=27%	10484/9527/8615/54732/9570/26286/966/57234/59349/10113/374/23332/9321/10053/8773/10972/23243/22872/11196/10427/4905/64149/60412/9632/5663/22871/2890/55773
GO:0034502	protein localization to chromosome	85	-0.402972	-1.83287	0.000213764	0.0199648	0.0181486	3705	tags=46%, list=25%, signal=35%	546/83903/79003/4436/9184/9183/7015/84515/23063/23514/7520/7518/55719/26354/25900/25836/55869/157570/55920/10576/5925/84250/54984/55055/283489/6118/5885/54908/22948/6117/8658/545/983/10403/80124/7272/701/7203/3550
GO:0072078	nephron tubule morphogenesis	38	0.561554	1.9852	0.000254819	0.0233959	0.0212675	2333	tags=45%, list=16%, signal=38%	10736/79191/4609/2625/3280/3237/2719/6495/153572/5310/652/6662/6469/2297/3911/4070/84445
GO:0034501	protein localization to kinetochore	19	-0.64734	-2.1135	0.000263303	0.0237719	0.0216093	4244	tags=74%, list=29%, signal=53%	57082/55166/83903/79003/9184/9183/55920/55055/283489/54908/983/10403/7272/3550
GO:0098840	protein transport along microtubule	63	-0.438326	-1.83969	0.000306305	0.0267622	0.0243276	2972	tags=43%, list=20%, signal=34%	7275/55764/117178/199223/4130/8100/167691/57728/57539/9371/79989/9321/150737/23059/112752/22920/92104/51098/83658/80173/79809/547/1740/51626/56912/79659/3797
GO:0099118	microtubule-based protein transport	63	-0.438326	-1.83969	0.000306305	0.0267622	0.0243276	2972	tags=43%, list=20%, signal=34%	7275/55764/117178/199223/4130/8100/167691/57728/57539/9371/79989/9321/150737/23059/112752/22920/92104/51098/83658/80173/79809/547/1740/51626/56912/79659/3797
GO:0002478	antigen processing and presentation of exogenous peptide antigen	136	-0.338784	-1.66411	0.00032496	0.0279414	0.0253995	4598	tags=50%, list=31%, signal=35%	5687/4012/23198/5690/5710/3123/1173/1778/10540/5692/164/8673/1785/5682/200576/5713/1062/5704/9341/567/55860/29127/5702/5685/10484/5693/160/1514/114876/24137/9493/5706/3551/5707/9371/84516/1783/5683/3832/7189/829/81930/10053/5705/5684/8773/22920/10213/5719/1213/22872/163/3685/5695/10427/1781/5701/1639/948/5700/11004/6456/4688/56992/9632/51164/3797/5716
GO:1900180	regulation of protein localization to nucleus	107	-0.36947	-1.7286	0.00033201	0.0281016	0.0255451	3263	tags=35%, list=22%, signal=27%	84455/56957/7015/51569/51574/7175/51684/705/5295/10445/1495/55696/999/94103/1894/5300/51068/10576/54984/83593/3717/51208/23435/22948/25942/3843/3326/201163/983/4088/8882/948/51366/2932/5663/4931/7203
GO:0051648	vesicle localization	201	-0.307506	-1.58292	0.000344318	0.0286949	0.0260845	3277	tags=30%, list=22%, signal=24%	1000/22906/4642/4600/10749/27445/10484/23291/9527/8615/54732/8120/4646/9570/26286/966/1001/57234/9371/9001/79083/59349/4644/10113/55088/374/23332/8224/9321/5071/10053/585/8773/10972/8301/583/23243/22920/5864/22872/54874/283446/10947/11196/26115/10427/4905/64149/60412/4430/26985/547/5873/9632/5663/5048/22871/9892/8546/2890/55773
GO:0060330	regulation of response to interferon-gamma	19	-0.63603	-2.07658	0.000360704	0.0287344	0.0261204	1834	tags=47%, list=12%, signal=42%	54625/3717/3716/3326/7341/5469/8554/6772/345611
GO:0060334	regulation of interferon-gamma-mediated signaling pathway	19	-0.63603	-2.07658	0.000360704	0.0287344	0.0261204	1834	tags=47%, list=12%, signal=42%	54625/3717/3716/3326/7341/5469/8554/6772/345611
GO:0016573	histone acetylation	134	-0.349266	-1.70229	0.000357078	0.0287344	0.0261204	2745	tags=42%, list=19%, signal=34%	8888/55167/10943/6418/8520/8202/84148/2033/322/284058/55209/51147/57325/9767/1111/10445/6883/6879/26122/54934/93649/8295/6871/9643/26155/339287/9575/4089/55124/672/8648/10933/8464/2959/23522/23338/86/29117/51562/54556/200186/55677/51176/6872/25942/6878/27154/201163/7703/1386/10902/9329/10891/79960/117143/8473
GO:0018205	peptidyl-lysine modification	336	-0.269459	-1.4815	0.000368333	0.0289168	0.0262862	3011	tags=30%, list=20%, signal=25%	9883/5929/9739/2033/322/57337/7175/8480/8985/284058/55209/51147/8085/30827/200424/57325/9767/1111/10445/57343/79902/6883/4302/6879/55818/26122/100101267/26354/59343/1789/23028/54934/2138/93649/8295/6871/84661/79594/9734/9643/26155/339287/4928/9575/4089/55124/672/129401/348995/5970/8648/10933/8464/7737/84695/2959/23522/23338/86/2145/7403/55904/29117/51562/54556/1499/26054/23225/84193/200186/55677/…
GO:0009713	catechol-containing compound biosynthetic process	13	0.716535	1.92138	0.000390657	0.0293915	0.0267178	348	tags=38%, list=2%, signal=38%	7054/3642/6531/9464/2625
GO:0042423	catecholamine biosynthetic process	13	0.716535	1.92138	0.000390657	0.0293915	0.0267178	348	tags=38%, list=2%, signal=38%	7054/3642/6531/9464/2625
GO:0010921	regulation of phosphatase activity	136	-0.337194	-1.6563	0.000390422	0.0293915	0.0267178	2293	tags=29%, list=15%, signal=25%	3551/81706/2475/1408/1827/23504/51231/84930/116154/2822/81566/57181/9863/5514/5610/3717/5510/805/221692/7248/5527/3476/55125/5534/5520/4249/3326/54843/4088/6992/1741/2932/1740/3486/121256/23307/2029/63898/9989/5521
GO:0000070	mitotic sister chromatid segregation	160	-0.33015	-1.65428	0.000398915	0.0296017	0.0269088	3861	tags=38%, list=26%, signal=28%	1062/64151/246184/546/83903/79003/25936/9184/9183/51510/146909/29127/49856/55795/27175/7175/7756/24137/8881/1063/8678/55719/10464/7273/9493/90417/25836/29945/23126/10615/56155/9735/10592/57520/81930/5925/55143/84250/54984/283489/51433/996/5885/54908/54892/11130/23310/8658/79980/11004/10403/8243/699/9787/3837/7272/64105/701/23397/3550/55781
GO:0006475	internal protein amino acid acetylation	139	-0.345234	-1.69187	0.0004232	0.0308522	0.0280455	2745	tags=40%, list=19%, signal=33%	8888/55167/10943/6418/8520/8202/84148/2033/322/284058/55209/51147/57325/9767/1111/10445/6883/6879/26122/54934/93649/8295/6871/9643/26155/339287/9575/4089/55124/672/8648/10933/8464/2959/23522/23338/86/29117/51562/54556/200186/55677/51176/6872/25942/6878/27154/201163/7703/1386/10902/9329/10891/79960/117143/8473
GO:0019882	antigen processing and presentation	162	-0.319031	-1.59292	0.00042905	0.0308522	0.0280455	3028	tags=32%, list=20%, signal=26%	5685/3416/10484/5693/160/1514/114876/24137/9493/5706/3551/5707/3383/9371/84516/1783/5683/3832/7189/829/81930/51762/10053/5705/5684/8773/22920/10213/5719/1213/22872/163/3685/5695/5869/10427/1781/2131/5701/1639/948/5700/11004/5873/6456/4688/56992/9632/51164/3797/8546/5716
GO:0006473	protein acetylation	172	-0.311393	-1.57199	0.000432853	0.0308522	0.0280455	2745	tags=31%, list=19%, signal=26%	284058/55209/51147/57325/9767/1111/10445/6883/6879/26122/54934/93649/8295/6871/9643/26155/339287/157570/9575/4089/55124/672/8648/10933/85459/8464/2959/23522/23338/86/57551/29117/51562/54556/200186/55226/55677/51176/406/6872/25942/6878/27154/201163/7703/1386/10902/2932/9329/10891/84779/79960/117143/8473
GO:0010719	negative regulation of epithelial to mesenchymal transition	27	0.596217	1.94343	0.000438896	0.0308766	0.0280677	3503	tags=52%, list=24%, signal=40%	147906/2625/10252/10459/51094/7080/114990/5515/1942/161742/153090/58495/3170/10253
GO:0072028	nephron morphogenesis	40	0.532593	1.89041	0.000472521	0.0322163	0.0292855	2333	tags=45%, list=16%, signal=38%	10736/79191/4609/2625/3280/3237/2719/6495/153572/5310/652/6662/6469/2297/3911/655/4070/84445
GO:0072163	mesonephric epithelium development	55	0.483635	1.83956	0.000493622	0.0322163	0.0292855	2504	tags=44%, list=17%, signal=36%	10736/2296/4609/2625/10252/3280/10409/3237/2719/2303/6495/5310/652/6662/6469/9353/2297/5979/9244/3911/655/4070/84445/10220
GO:0072164	mesonephric tubule development	55	0.483635	1.83956	0.000493622	0.0322163	0.0292855	2504	tags=44%, list=17%, signal=36%	10736/2296/4609/2625/10252/3280/10409/3237/2719/2303/6495/5310/652/6662/6469/9353/2297/5979/9244/3911/655/4070/84445/10220
GO:0042475	odontogenesis of dentin-containing tooth	57	0.478274	1.82956	0.000478454	0.0322163	0.0292855	3001	tags=46%, list=20%, signal=37%	133/2296/9421/1746/10018/9464/1747/159296/760/64065/3066/5054/1745/652/6469/1896/5465/3911/5818/26504/655/123041/4487/10468/3714/29123
GO:0035270	endocrine system development	85	0.423916	1.7357	0.000490222	0.0322163	0.0292855	3073	tags=44%, list=21%, signal=35%	2627/3570/3642/6531/1482/5080/1021/2625/4825/4821/6009/5894/3280/2624/3175/5307/6495/7080/6496/6657/652/6662/6469/4760/5454/5170/9480/28514/23440/572/3213/4487/6659/190/5595/9451/706
GO:0043583	ear development	141	0.372528	1.65573	0.000483098	0.0322163	0.0292855	3503	tags=39%, list=24%, signal=30%	10736/5013/4920/2637/3209/9547/10018/157506/2625/4610/89780/3280/2290/2624/4762/579/9935/6495/145258/2558/6657/652/6662/6469/5205/8575/9474/53904/890/8929/11020/4760/28514/6939/3199/55084/51057/5754/3198/1750/4487/26020/7545/84189/1749/3714/5595/286262/3638/11078/51804/1855/10541/1280/10253
GO:0140014	mitotic nuclear division	276	-0.27623	-1.48395	0.00050164	0.0323498	0.0294069	2614	tags=26%, list=18%, signal=22%	24137/1111/5518/8881/1063/8678/55719/1950/10464/23175/7273/9493/90417/4288/25836/9371/10419/29945/10735/23126/5300/10615/56155/9735/3832/10592/23332/57520/64793/81930/5925/3304/55143/84250/54984/283489/22974/51433/996/7443/5885/54908/54892/55125/286151/11130/10600/5520/23310/5578/6790/8658/983/23172/10274/79980/11004/10403/995/146691/54443/8243/2059/699/9787/3837/7272/64105/701/23397/3550/55781
GO:0072009	nephron epithelium development	63	0.461863	1.81744	0.000527918	0.032497	0.0295407	2333	tags=37%, list=16%, signal=31%	10736/79191/282679/2296/4609/2625/3280/10409/3237/2719/2303/6495/153572/5310/652/6662/6469/2297/3911/28514/25937/4070/84445
GO:0043543	protein acylation	206	-0.297571	-1.53573	0.000526083	0.032497	0.0295407	2745	tags=31%, list=19%, signal=25%	284058/55209/51147/57325/9767/1111/10445/58515/6883/6879/26122/54934/1743/93649/8295/6871/9643/26155/339287/157570/9575/4089/84243/55124/672/8648/1738/10933/85459/8464/2959/23522/23338/86/57551/29117/51562/54556/200186/55226/55677/51176/55146/84287/406/6872/25942/6878/27154/4967/9425/201163/7703/1386/10902/2932/9329/10891/84779/79960/64429/117143/8473
GO:0033044	regulation of chromosome organization	248	-0.280356	-1.49069	0.000517534	0.032497	0.0295407	2530	tags=26%, list=17%, signal=22%	7520/8881/1063/8678/55719/57343/221477/6742/26354/1789/23028/6871/3981/25836/55869/4089/29945/55124/672/2332/54464/56155/9735/57520/4361/10576/5925/5514/84250/2237/54984/2966/55904/29117/1499/4216/51433/996/26054/5885/54908/55226/5588/22948/25942/11130/22938/8658/545/10403/7153/79618/1663/10891/699/80169/9787/7272/701/56254/7203/3550/9869/8473/55781
GO:0000280	nuclear division	384	-0.25007	-1.3997	0.00051708	0.032497	0.0295407	2614	tags=25%, list=18%, signal=21%	24137/130951/1111/5518/10734/8881/1063/8678/55719/1950/10464/23175/7273/9493/90417/400629/4288/10097/7155/25836/9371/11022/10419/29945/55124/7474/10735/23126/5300/23304/10615/5890/56155/9735/3832/10592/23332/57520/4361/64793/81930/55063/5925/3304/55143/84250/54984/23236/283489/494551/22974/51433/996/84944/7443/5719/5885/54908/2177/54892/644186/55125/286151/84690/11130/10600/4292/5520/221711/23310…
GO:0035303	regulation of dephosphorylation	163	-0.323107	-1.61089	0.000537098	0.0326906	0.0297167	2293	tags=29%, list=15%, signal=25%	3551/81706/2475/1408/1827/1003/9110/23504/51231/84930/116154/5300/2822/81566/57181/8897/9863/9887/5514/5610/3717/5510/805/221692/7248/5527/3476/55125/5534/5520/4249/55012/3326/54843/4088/6992/1741/2932/1740/8898/3486/121256/23307/2029/63898/9989/5521
GO:0019884	antigen processing and presentation of exogenous antigen	139	-0.341074	-1.67148	0.000550532	0.0331359	0.0301215	2908	tags=50%, list=20%, signal=40%	5687/4012/23198/5690/5710/3123/1173/1778/10540/5692/164/8673/1785/5682/200576/5713/1062/5704/9341/567/55860/29127/5702/5685/10484/5693/160/1514/114876/24137/9493/5706/3551/5707/9371/84516/1783/5683/3832/7189/829/81930/10053/5705/5684/8773/22920/10213/5719/1213/22872/163/3685/5695/10427/1781/5701/1639/948/5700/11004/6456/4688/56992/9632/51164/3797/8546/5716
GO:0061138	morphogenesis of a branching epithelium	112	0.396682	1.72717	0.000577612	0.0343838	0.0312558	2440	tags=31%, list=16%, signal=26%	133/10736/2885/2637/3209/4609/3845/157506/9231/2099/10252/3239/3237/2719/23129/2303/6495/7080/5310/57057/652/10653/6662/7855/6469/9353/80004/2297/1909/3911/25932/655/4070/1969/63943
GO:0072080	nephron tubule development	52	0.489394	1.84896	0.000589847	0.0347305	0.031571	2575	tags=40%, list=17%, signal=33%	10736/79191/282679/4609/2625/3280/3237/2719/6495/153572/5310/652/6662/6469/2297/3911/28514/25937/4070/84445/100133941
GO:0001823	mesonephros development	57	0.475216	1.81786	0.000600763	0.0349929	0.0318095	2504	tags=42%, list=17%, signal=35%	10736/2296/4609/2625/10252/3280/10409/3237/2719/2303/6495/5310/652/6662/6469/9353/2297/5979/9244/3911/655/4070/84445/10220
GO:0031018	endocrine pancreas development	33	0.558456	1.90992	0.000620994	0.0357865	0.0325309	1868	tags=48%, list=13%, signal=42%	2627/3570/3642/5080/1021/4825/4821/6009/3280/3175/652/6662/4760/5170/9480/28514
GO:0030031	cell projection assembly	482	-0.242873	-1.37605	0.000630006	0.0359236	0.0326556	3107	tags=28%, list=21%, signal=23%	5800/55607/11190/1540/10807/79738/27019/55764/3983/8632/54768/22873/54801/146057/84260/9786/117178/22981/115106/1641/139818/84071/4750/5295/64083/5518/79902/10464/8100/152273/27148/7419/9702/51473/2475/5991/3815/146279/10097/5566/57728/27241/3383/55604/57539/339829/9371/9001/5337/80254/93323/55920/2332/4952/4744/79989/80127/55835/23332/57698/9321/55742/144535/150737/23059/55704/51524/54970/112752…
GO:0061326	renal tubule development	53	0.485763	1.84561	0.000665364	0.0375446	0.0341291	2575	tags=40%, list=17%, signal=33%	10736/79191/282679/4609/2625/3280/3237/2719/6495/153572/5310/652/6662/6469/2297/3911/28514/25937/4070/84445/100133941
GO:0046824	positive regulation of nucleocytoplasmic transport	51	-0.454538	-1.82831	0.000675552	0.0377264	0.0342944	2919	tags=37%, list=20%, signal=30%	5494/7175/5295/55696/5566/999/1894/3717/64328/23435/51496/3843/3326/4088/8882/51366/2932/5663/55781
GO:0006614	SRP-dependent cotranslational protein targeting to membrane	95	0.403326	1.70621	0.000692063	0.0382541	0.0347741	6343	tags=64%, list=43%, signal=37%	6218/6192/6137/6139/6146/6187/6209/6189/6129/6157/6224/29927/6132/6210/6141/6154/6159/23471/6147/6233/6176/6193/6181/6207/6217/23521/6728/6175/4736/6206/6229/6133/6194/378706/6191/6203/6232/6142/6204/9045/6158/6125/6136/6227/6144/6173/6228/10952/55176/6222/6138/6130/6223/130617/6165/6152/6234/3921/25873/6727/6122
GO:0001657	ureteric bud development	54	0.475426	1.79764	0.000703167	0.0384753	0.0349752	2504	tags=43%, list=17%, signal=36%	10736/2296/4609/2625/10252/3280/10409/3237/2719/2303/6495/652/6662/6469/9353/2297/5979/9244/3911/655/4070/84445/10220
GO:0048483	autonomic nervous system development	32	0.550364	1.86017	0.000727247	0.039395	0.0358112	3036	tags=56%, list=20%, signal=45%	2637/158800/3642/3212/170302/9464/2625/3280/6495/26153/6664/8929/5979/1909/6659/3142/1959/65979
GO:0072088	nephron epithelium morphogenesis	39	0.524653	1.85741	0.000750292	0.0402409	0.0365802	2333	tags=44%, list=16%, signal=37%	10736/79191/4609/2625/3280/3237/2719/6495/153572/5310/652/6662/6469/2297/3911/4070/84445
GO:0051983	regulation of chromosome segregation	84	-0.382858	-1.74126	0.000769016	0.0405412	0.0368531	3105	tags=38%, list=21%, signal=30%	55795/9698/23063/7175/7756/23369/8881/1063/8678/4288/1457/29945/55920/56155/9735/57520/5925/51433/996/5885/54908/11130/56852/11004/10403/699/9787/7272/701/79677/3550/55781
GO:0140056	organelle localization by membrane tethering	161	-0.323364	-1.61942	0.000770858	0.0405412	0.0368531	2814	tags=32%, list=19%, signal=26%	54801/8615/146057/22981/115106/55823/5518/152579/23233/2054/9702/5566/10768/5872/54536/80254/93323/55835/1080/376267/23332/51762/5899/9217/22919/5864/55125/121441/8417/440279/26123/80184/9738/4867/4957/6814/9793/4905/54843/60412/983/1781/22995/1639/6857/11064/55014/80321/5048/1069/11311
GO:0072006	nephron development	88	0.412103	1.70289	0.000803605	0.041824	0.0380192	2575	tags=36%, list=17%, signal=30%	10736/79191/282679/2296/3570/4609/2625/3280/2828/10409/3237/1286/2719/2303/6495/3675/153572/5310/652/6662/6469/2297/5979/3911/28514/655/25937/4070/84445/8837/4811/100133941
GO:0048705	skeletal system morphogenesis	145	0.372738	1.66613	0.00081162	0.041824	0.0380192	2135	tags=28%, list=14%, signal=24%	10736/10265/4920/2296/340260/1746/642658/3212/9775/162466/3216/157506/3204/3225/56603/1277/23314/4762/579/134701/83452/4880/2303/6495/145258/50515/6664/1311/5310/8313/652/3205/6662/9742/8575/64651/8817/6939/3199/655/3198
GO:0010638	positive regulation of organelle organization	476	-0.236726	-1.33757	0.000818413	0.041824	0.0380192	2545	tags=24%, list=17%, signal=20%	8626/7520/80821/8881/8678/55719/57343/221477/1950/10059/6249/25923/9847/6742/342184/26354/1789/2475/5305/23028/10097/56203/6871/3383/7429/3981/55604/5601/57539/25836/79594/9001/4089/10962/29945/55124/7474/672/4916/85459/2332/10615/246175/55835/23332/4361/5071/10576/5925/55704/3304/5514/84250/2237/5899/2966/585/153241/55845/23236/22919/55904/29117/1499/4216/51433/996/7248/5885/7159/5588/9924/22948…
GO:0060675	ureteric bud morphogenesis	32	0.544553	1.84053	0.000880075	0.0445548	0.0405016	2333	tags=44%, list=16%, signal=37%	10736/4609/2625/3280/3237/2719/6495/652/6662/6469/2297/3911/4070/84445
GO:0031016	pancreas development	55	0.471306	1.79266	0.000890736	0.044677	0.0406127	4182	tags=55%, list=28%, signal=39%	2627/3570/3642/5080/1021/4825/4821/6009/3280/579/3175/652/6662/6469/4760/5170/9480/28514/572/10220/6659/9451/55036/3170/3651/3670/123872/1990/8854/27031
GO:1902750	negative regulation of cell cycle G2/M phase transition	99	-0.364868	-1.6949	0.00092186	0.0450042	0.0409101	3028	tags=33%, list=20%, signal=27%	5702/2273/5685/5693/8454/1111/91603/5706/5884/5707/672/5683/65123/4361/54984/5705/5684/57551/10213/5719/5885/4998/57099/6790/5695/51720/983/5701/5700/23194/641/5716/51514
GO:0032508	DNA duplex unwinding	101	-0.361066	-1.68543	0.00093049	0.0450042	0.0409101	4016	tags=47%, list=27%, signal=34%	1107/7508/4174/113510/57697/9400/8451/546/3159/56916/1108/1653/57680/4171/84515/5965/4331/83990/1106/7520/6742/84181/1161/5887/6832/4361/2966/50485/9557/6117/7486/4175/8450/10146/4172/84083/2074/2071/56652/2965/7153/1663/1642/641/1069/54821/1763
GO:0022406	membrane docking	169	-0.317737	-1.59581	0.000910692	0.0450042	0.0409101	2814	tags=31%, list=19%, signal=25%	54801/8615/146057/22981/115106/55823/5518/152579/23233/2054/9702/5566/10768/3383/5872/54536/80254/93323/55835/1080/376267/23332/51762/5899/9217/22919/5864/55125/121441/8417/440279/26123/80184/9738/4867/4957/6814/9793/4905/54843/60412/983/1781/22995/1639/6857/11064/55014/80321/5048/1069/11311
GO:0044089	positive regulation of cellular component biogenesis	411	-0.248887	-1.39943	0.000926217	0.0450042	0.0409101	2202	tags=23%, list=15%, signal=20%	3084/22883/2475/5305/8826/3815/10097/57600/7251/56203/3383/7429/23379/55604/5601/1003/9001/627/57669/85459/2332/10615/246175/11124/55835/2895/23332/55704/3304/84250/5899/2966/9746/5705/585/153241/55845/25940/22919/2047/5290/9557/7248/6118/26499/5795/9924/54874/6117/94030/9750/202018/7046/116985/90102/64084/9738/80823/4867/8450/10146/19/4915/158038/5578/22930/1015/89795/9793/545/3038/51199/4088/73…
GO:0075733	intracellular transport of virus	52	-0.44476	-1.79262	0.000946134	0.0453558	0.0412297	3209	tags=42%, list=22%, signal=33%	23279/79023/9883/7175/8480/79902/100101267/7251/4928/129401/348995/2332/6993/23225/9972/23165/9688/89853/4927/7514/3837/57122
GO:0001503	ossification	263	0.310566	1.50114	0.000971644	0.0461701	0.04197	3051	tags=29%, list=21%, signal=24%	10736/4920/2296/3570/7071/642658/51119/9260/162466/1021/9464/3399/4318/57045/3726/89780/54880/79176/1277/23314/50964/134701/5734/4880/8321/57003/10189/26578/2719/2303/1291/154/860/6664/6591/55151/6657/1311/8313/652/6238/6662/3572/6469/54795/1836/23184/9636/6863/9902/8817/3199/51025/655/8519/6209/3727/6615/10143/9562/25937/1969/3336/6320/5978/864/433/5020/26271/169200/4037/55787/1749/1959/5595/861…
GO:0048002	antigen processing and presentation of peptide antigen	142	-0.323153	-1.59067	0.00101779	0.0479425	0.0435811	4598	tags=49%, list=31%, signal=34%	5687/4012/23198/10134/5690/5710/3123/1173/1778/10540/5692/164/8673/1785/5682/200576/5713/1062/5704/9341/567/55860/29127/5702/5685/3416/10484/5693/160/1514/114876/24137/9493/5706/3551/5707/9371/84516/1783/5683/3832/7189/829/81930/10053/5705/5684/8773/22920/10213/5719/1213/22872/163/3685/5695/10427/1781/5701/1639/948/5700/11004/6456/4688/56992/9632/51164/3797/5716
GO:0006999	nuclear pore organization	14	-0.688541	-2.0257	0.00103766	0.0480426	0.0436722	2848	tags=57%, list=19%, signal=46%	7175/25909/4928/129401/9972/23165/9688/57122
GO:0072073	kidney epithelium development	83	0.408475	1.66181	0.00103193	0.0480426	0.0436722	2575	tags=36%, list=17%, signal=30%	10736/79191/282679/2296/4609/2625/10252/3280/10409/3237/2719/2303/6495/153572/5310/652/6662/6469/9353/2297/5979/9244/3911/28514/655/25937/4070/84445/10220/100133941
GO:0007063	regulation of sister chromatid cohesion	21	-0.591035	-1.97079	0.0010677	0.0490146	0.0445557	2980	tags=71%, list=20%, signal=57%	286053/6421/546/23063/55719/25836/55869/5925/84250/2237/1499/5885/8658/1663/699
