## Supplementary Table S5 for "Assessing the influence of distinct IVF culture media on human pre-implantation development using single-embryo transcriptomics"

### Sheet: Sheet 1
Supplementary Table S5. Gene Set Expression Analysis results for the methionine supplementation analysis.
ID	Description	setSize	enrichmentScore	NES	pvalue	p.adjust	qvalues	rank	leading_edge	core_enrichment
GO:0006614	SRP-dependent cotranslational protein targeting to membrane	94	0.571812	2.53166	1e-10	1.42633e-07	1.36125e-07	3461	tags=65%, list=26%, signal=48%	6192/6728/6235/6227/6160/6147/6169/6230/6170/6164/6229/6727/6167/6232/6155/6747/6129/6194/6135/6224/6171/6157/9045/6154/9349/6210/6189/6191/6152/6133/6125/6201/6228/6156/6234/6217/6161/6144/6187/4736/6233/6130/6168/6165/6158/6143/6726/6128/6222/6209/6202/6207/6205/6206/6188/7311/6181/6136/6137/23521/6223
GO:0045047	protein targeting to ER	107	0.556442	2.54931	1e-10	1.42633e-07	1.36125e-07	3461	tags=64%, list=26%, signal=48%	6192/6728/23480/6235/6227/6160/6147/6169/6230/6170/6164/6229/6727/6167/6232/6155/60559/6747/128866/6129/6194/6135/6224/6171/6157/9045/6154/9349/6210/6189/6191/6152/6133/6125/6201/6228/6156/6234/6217/4121/6161/28972/6144/6187/4736/6233/6130/6168/6165/6158/6143/6726/9789/6128/6222/6209/6202/6207/9709/6205/6206/6188/7311/54557/6181/6136/6137/23521/6223
GO:0072599	establishment of protein localization to endoplasmic reticulum	111	0.54778	2.50978	1e-10	1.42633e-07	1.36125e-07	3461	tags=62%, list=26%, signal=46%	6192/6728/23480/6235/6227/6160/6147/6169/6230/6170/6164/6229/6727/6167/6232/6155/60559/6747/128866/6129/6194/6135/6224/6171/6157/9045/6154/9349/6210/6189/6191/6152/6133/6125/6201/6228/6156/6234/6217/4121/6161/28972/6144/6187/4736/6233/6130/6168/6165/6158/6143/6726/9789/6128/6222/6209/6202/6207/9709/6205/6206/6188/7311/54557/6181/6136/6137/23521/6223
GO:0006613	cotranslational protein targeting to membrane	99	0.548355	2.47202	1.10269e-10	1.42633e-07	1.36125e-07	3461	tags=62%, list=26%, signal=46%	6192/6728/6235/6227/6160/6147/6169/6230/6170/6164/6229/6727/6167/6232/6155/6747/6129/6194/6135/6224/6171/6157/9045/6154/9349/6210/6189/6191/6152/6133/6125/6201/6228/6156/6234/6217/6161/6144/6187/4736/6233/6130/6168/6165/6158/6143/6726/6128/6222/6209/6202/6207/6205/6206/6188/7311/6181/6136/6137/23521/6223
GO:0070972	protein localization to endoplasmic reticulum	134	0.471838	2.24197	1.6954e-09	1.7544e-06	1.67434e-06	3193	tags=54%, list=24%, signal=42%	6192/6728/23480/6235/287/11345/6227/6160/6147/6169/6230/6170/51141/6164/6229/6727/6167/6232/11015/6155/60559/6747/128866/6129/6194/6135/6224/6171/6157/9045/6154/9349/6210/6189/6191/6152/6133/6125/6201/6228/6156/6234/6217/4121/6161/28972/6144/6187/11014/4736/6233/6130/6168/6165/6158/6143/57142/6726/2697/9789/6128/6222/6209/6202/6207/9709/6205/55973/6206/6188/7311/54557/6181
GO:0006119	oxidative phosphorylation	120	0.467596	2.1794	2.00551e-08	1.72942e-05	1.6505e-05	3849	tags=61%, list=29%, signal=43%	341947/26471/4709/84275/170712/4711/4707/1349/10476/4694/1346/400916/23479/4710/7381/388753/1345/521/1350/4697/9551/7388/509/7386/4712/4706/514/6392/9377/1327/4725/1347/522/11315/4698/440567/84300/4695/2395/539/100128525/4724/55967/84277/4700/79736/518/4718/4717/29796/1716/4716/51142/6391/51079/4714/27089/10632/4726/29103/4702/1329/1351/4715/1340/515/516/51103/54205/1337/9167/790955/4708
GO:0033108	mitochondrial respiratory chain complex assembly	91	0.501499	2.22969	2.87062e-08	2.1218e-05	2.02498e-05	4170	tags=66%, list=32%, signal=45%	135154/4709/90624/84275/91942/4711/4707/57001/83943/4694/10063/55863/137682/4710/29078/493753/389203/284184/51287/28958/644096/285521/7386/4712/84233/4706/4725/55744/51204/4698/728568/84300/100131801/4695/4724/55967/4700/4718/4717/51300/4716/51079/4714/90871/100303755/4726/4702/4715/29090/51103/84987/790955/4708/90639/6834/4722/9131/54949/4696/4704
GO:0070126	mitochondrial translational termination	88	0.501526	2.19458	8.30993e-08	5.37445e-05	5.1292e-05	3293	tags=53%, list=25%, signal=40%	54148/28957/28998/9553/92259/54534/64983/51023/65008/90480/51263/54948/51318/6150/51650/28977/57129/29093/56945/63931/3396/64968/51649/79590/10240/29074/64976/64975/54460/9617/51642/64979/63875/29088/51021/51258/122704/65993/64949/65005/51264/55052/64963/64432/64960/64965/64928
GO:0042773	ATP synthesis coupled electron transport	82	0.516941	2.23005	1.40482e-07	8.07614e-05	7.70761e-05	4479	tags=72%, list=34%, signal=48%	4709/4711/4707/1349/4694/23479/4710/7381/388753/1345/1350/4697/7388/7386/4712/4706/6392/9377/1327/4725/11315/4698/440567/4695/100128525/4724/55967/4700/4718/4717/29796/1716/4716/51142/6391/51079/4714/27089/4726/29103/4702/1329/1351/4715/1340/51103/54205/1337/9167/790955/4708/4722/54949/4696/4704/107075310/1537/637/10975
GO:0022900	electron transport chain	138	0.434004	2.07603	2.33521e-07	0.000120824	0.00011531	3849	tags=54%, list=29%, signal=39%	341947/2230/4709/144363/8604/5860/1528/91942/170712/1535/4711/4707/1349/83943/4694/1346/23479/4710/7381/388753/1345/1350/4697/7388/4017/6390/7386/4712/4706/8630/6392/9377/1327/4725/1347/11315/4698/440567/8574/4695/100128525/4724/55967/4688/4700/4718/4717/29796/1716/2109/4716/51142/51022/6391/51079/4714/27089/128/231/2108/4726/29103/4702/1329/1351/4715/11232/1340/51103/54205/1337/2936/9167/790955/…
GO:0070125	mitochondrial translational elongation	87	0.488193	2.12612	2.86122e-07	0.000134582	0.00012844	3293	tags=53%, list=25%, signal=40%	54148/28957/28998/9553/92259/54534/64983/51023/65008/90480/51263/54948/51318/6150/51650/28977/57129/29093/56945/63931/3396/64968/51649/79590/10240/29074/64976/64975/54460/51642/64979/63875/29088/51021/51258/122704/65993/64949/65005/51264/55052/64963/64432/64960/64965/64928
GO:0000184	nuclear-transcribed mRNA catabolic process, nonsense-mediated decay	119	0.438111	2.03922	3.47873e-07	0.000142254	0.000135763	3461	tags=53%, list=26%, signal=39%	6192/6235/6227/6160/6147/6169/6230/6170/9939/6164/6229/6167/6232/6155/55110/4116/6129/6194/6135/6224/6171/6157/9045/6154/9349/6210/6189/6191/6152/6133/6125/6201/6228/6156/6234/6217/6161/9775/6144/6187/4736/6233/79048/6130/6168/6165/6158/6143/6128/6222/6209/6202/6207/6205/6206/6188/7311/6181/6136/6137/23521/5515/6223
GO:0042775	mitochondrial ATP synthesis coupled electron transport	81	0.513553	2.20932	3.57422e-07	0.000142254	0.000135763	4479	tags=72%, list=34%, signal=47%	4709/4711/4707/1349/4694/23479/4710/7381/1345/1350/4697/7388/7386/4712/4706/6392/9377/1327/4725/11315/4698/440567/4695/100128525/4724/55967/4700/4718/4717/29796/1716/4716/51142/6391/51079/4714/27089/4726/29103/4702/1329/1351/4715/1340/51103/54205/1337/9167/790955/4708/4722/54949/4696/4704/107075310/1537/637/10975
GO:0022904	respiratory electron transport chain	97	0.478313	2.12978	5.97907e-07	0.000220969	0.000210886	3849	tags=60%, list=29%, signal=43%	4709/144363/8604/4711/4707/1349/83943/4694/23479/4710/7381/388753/1345/1350/4697/7388/6390/7386/4712/4706/6392/9377/1327/4725/11315/4698/440567/4695/100128525/4724/55967/4700/4718/4717/29796/1716/2109/4716/51142/6391/51079/4714/27089/2108/4726/29103/4702/1329/1351/4715/11232/1340/51103/54205/1337/9167/790955/4708
GO:0006415	translational termination	102	0.444061	2.01786	2.6539e-06	0.000915417	0.000873644	3293	tags=48%, list=25%, signal=36%	54148/28957/28998/9553/92259/54534/64983/29104/51023/65008/90480/51263/54948/51318/6150/51650/28977/57129/29093/56648/56945/63931/3396/64968/51649/79590/10240/29074/64976/64975/54460/9617/51642/64979/63875/29088/51021/51258/122704/65993/64949/65005/51264/55052/64963/64432/64960/64965/64928
GO:0006612	protein targeting to membrane	178	0.355678	1.76677	7.03088e-06	0.00227361	0.00216986	3461	tags=46%, list=26%, signal=34%	6192/131540/653082/282679/6728/23480/6235/6227/6160/6147/6169/6230/6170/6164/6229/6727/6167/4666/6232/6155/6747/128866/6129/6194/83955/6135/6224/6171/6157/9045/84100/6154/9349/51201/6210/6189/340481/6191/6152/6133/6125/6201/342538/6228/6156/6234/6217/51762/6161/6144/6187/4736/23148/6233/6130/6168/6165/6158/6143/6726/60412/6128/6222/6209/6202/6207/6205/64422/6206/6188/7311/54557/6181/27342/55670/9…
GO:0006414	translational elongation	127	0.391717	1.8519	1.67369e-05	0.00509392	0.00486147	3293	tags=46%, list=25%, signal=35%	54148/28957/28998/9553/92259/120526/54534/64983/89978/51023/65008/90480/51263/54948/51318/6150/51650/28977/1933/54676/57129/285381/29093/56648/56945/6156/63931/3396/64968/9775/51649/79590/10240/29074/64976/54952/64975/79048/54460/6726/51642/64979/63875/29088/51021/51258/122704/65993/64949/65005/51264/55052/9728/64963/6181/64432/64960/64965/64928
GO:0090150	establishment of protein localization to membrane	300	0.299496	1.56008	1.78869e-05	0.00514148	0.00490686	2866	tags=33%, list=22%, signal=26%	6192/131540/6616/653082/6844/282679/6728/23480/6235/7532/56851/196383/5534/6227/5366/100133941/6160/6147/6169/7161/6230/6170/6164/4836/26520/6229/6727/6167/25945/11031/9141/4666/6232/6155/90580/6747/128866/6129/6194/83955/6135/6224/9694/6171/10328/6157/285521/9045/84100/6154/9349/51201/6210/6189/340481/6191/6152/6133/6125/6201/342538/6228/808/6156/6234/6217/51762/6161/6144/10018/6187/4736/26519/2…
GO:0019083	viral transcription	167	0.358396	1.75528	1.96004e-05	0.0053375	0.00509393	2699	tags=37%, list=21%, signal=29%	6192/8091/5440/11043/6235/81603/6227/6160/2033/6147/6169/6230/6170/6164/6229/6167/6232/6155/6129/6194/6135/6224/6171/6157/9045/6154/9349/6210/6189/6191/6152/348995/6133/6125/6201/6228/6156/6234/2959/23225/6217/5437/6161/5436/5441/6144/6187/4736/5435/6233/6130/6168/6165/6158/6143/23435/6128/6222/6209/6202/6207
GO:0005975	carbohydrate metabolic process	434	-0.33557	-1.55592	2.35542e-05	0.00609347	0.00581541	2982	tags=30%, list=23%, signal=24%	3073/9962/1407/11253/2027/1609/8908/957/5210/5223/3419/2583/2632/10269/5256/7358/8480/26007/55746/55741/10580/3091/7040/55512/8898/5745/23279/405/2539/2597/55277/200186/8372/23636/2517/221937/5836/57462/3607/5509/2595/51809/219/5467/8703/64377/5230/51763/8402/55276/5261/1642/8704/7086/221927/2026/1727/7165/23193/56623/8505/3705/5031/5071/26229/2997/55753/1196/207/7841/55501/9526/66005/92579/10296…
GO:0006413	translational initiation	184	0.339288	1.67963	6.00731e-05	0.0143127	0.0136596	3078	tags=36%, list=23%, signal=28%	6192/9086/8562/100127983/1618/6235/6227/6160/6147/6169/6230/6170/6164/6229/6167/6232/6155/6129/6194/6135/6224/10289/6171/6157/9045/6154/9349/6210/6189/6191/6152/6133/6125/6201/6228/6156/219402/6234/6217/6161/5436/6144/6187/4736/6233/6130/6168/6165/6158/6143/8667/6128/6222/6209/6202/317649/6207/28985/6205/8440/10987/6206/6188/51247/7311/4869/27335
GO:0019318	hexose metabolic process	187	-0.394794	-1.7035	6.08582e-05	0.0143127	0.0136596	2389	tags=29%, list=18%, signal=24%	2539/2597/200186/2517/221937/3607/5509/5467/5230/51763/8402/55276/5261/1642/221927/2026/5071/1196/207/92579/10296/1468/2023/2806/83667/51547/6576/5499/51094/11188/23509/4125/2542/208/2548/2648/648791/4485/2584/7157/3636/230/388581/132158/140710/5211/3486/2642/2645/226/4122/4123/8277/5373
GO:0090630	activation of GTPase activity	85	-0.480739	-1.85284	8.8643e-05	0.0199408	0.0190309	4624	tags=65%, list=35%, signal=42%	30851/5923/84144/7074/55920/57148/57568/2889/11138/1983/23102/93627/143872/101060376/54662/23216/55633/23513/79774/391/26084/64786/1969/79735/102724862/23603/51291/81565/55357/613/26000/57533/23094/54828/4739/23061/729877/58504/25791/6494/22899/9098/29/83874/208/27237/5905/23526/7984/25771/9905/4943/2041/10999/101060351
GO:0010257	NADH dehydrogenase complex assembly	57	0.473647	1.89087	0.000199173	0.0385494	0.0367903	3388	tags=54%, list=26%, signal=41%	4709/91942/4711/4707/4694/55863/137682/4710/29078/284184/4712/84233/4706/4725/55744/4698/4695/4724/55967/4700/4718/4717/51300/4716/51079/4714/90871/4726/4702/4715/29090
GO:0032981	mitochondrial respiratory chain complex I assembly	57	0.473647	1.89087	0.000199173	0.0385494	0.0367903	3388	tags=54%, list=26%, signal=41%	4709/91942/4711/4707/4694/55863/137682/4710/29078/284184/4712/84233/4706/4725/55744/4698/4695/4724/55967/4700/4718/4717/51300/4716/51079/4714/90871/4726/4702/4715/29090
GO:0019080	viral gene expression	184	0.325834	1.61303	0.000204433	0.0385494	0.0367903	2783	tags=36%, list=21%, signal=29%	6192/8091/5440/11043/8562/6235/81603/6227/6160/2033/6147/6169/6230/6170/6164/6229/6167/6232/6155/60559/6129/6194/6135/6224/6171/6157/9045/6154/9349/6210/6189/6191/6152/348995/6133/6125/6201/6228/6156/6234/2959/23225/6217/5437/6161/5436/5441/28972/6144/6187/4736/5435/6233/6130/6168/6165/6158/6143/23435/6128/6222/6209/6202/6207/28985/6205
GO:0005996	monosaccharide metabolic process	205	-0.377963	-1.64438	0.000206448	0.0385494	0.0367903	2389	tags=28%, list=18%, signal=24%	2539/2597/55277/200186/2517/221937/3607/5509/5467/5230/51763/8402/55276/5261/1642/7086/221927/2026/1727/5071/1196/207/92579/10296/1468/2023/2806/83667/51547/6576/5499/51094/11188/6513/23509/4125/2542/208/2548/2648/648791/4485/2584/7157/3636/230/388581/132158/140710/5211/3486/2642/2645/226/4122/4123/8277/5373
GO:0043547	positive regulation of GTPase activity	285	-0.343724	-1.54384	0.000208617	0.0385494	0.0367903	3611	tags=38%, list=27%, signal=28%	8498/101060376/55188/54662/23216/55633/55789/57706/3655/10979/26286/10276/23513/79774/1856/5364/100271927/5922/391/26084/392/64786/1969/10928/6792/80728/55635/84220/79735/57522/55200/85397/102724862/23603/51291/57822/2064/81565/55357/729857/10344/10113/9826/1122/9827/10788/10484/1857/613/10565/26000/9912/57533/60626/201176/23094/727851/10636/3688/9815/653489/408/2665/54828/84364/4739/7249/64744/2…
GO:0031589	cell-substrate adhesion	232	-0.366738	-1.61522	0.000230777	0.0411738	0.0392949	2468	tags=29%, list=19%, signal=24%	4035/2017/59277/284/23603/5467/342184/55698/54822/10420/8322/613/2621/5310/4241/3913/5034/3717/25975/11078/3688/4289/87/5613/54828/4739/71/11151/8754/9647/3691/79778/5314/3911/1896/4851/55966/50488/81792/1785/6904/8751/4680/55679/9344/29984/3728/3037/3914/22998/81/2041/51057/811/7016/27076/8515/22854/64005/4091/10319/5590/7007/57662/5880/201294/136227
GO:0045576	mast cell activation	35	-0.589483	-1.91277	0.000275483	0.0475116	0.0453435	1962	tags=31%, list=15%, signal=27%	5293/1269/2242/695/3162/2624/56848/3566/146722/5880/201294
GO:0070670	response to interleukin-4	25	-0.655584	-1.99718	0.000298722	0.0498577	0.0475825	1738	tags=36%, list=13%, signal=31%	3309/11151/5371/6778/6932/3566/146722/4171/10376
